# Robust decomposition of cell type mixtures in spatial transcriptomics

**DOI:** 10.1101/2020.05.07.082750

**Authors:** Dylan M. Cable, Evan Murray, Luli S. Zou, Aleksandrina Goeva, Evan Z. Macosko, Fei Chen, Rafael A. Irizarry

**Affiliations:** Department of Electrical Engineering and Computer Science, MIT, Cambridge, MA, 02139; Broad Institute of Harvard and MIT, Cambridge, MA, 02142; Department of Data Sciences, Dana-Farber Cancer Institute, Boston, MA, 02215; Department of Biostatistics, Harvard University, Boston, MA, 02115; Department of Psychiatry, Massachusetts General Hospital, Boston, MA, 02114

## Abstract

Spatial transcriptomic technologies measure gene expression at increasing spatial resolution, approaching individual cells. However, a limitation of current technologies is that spatial measurements may contain contributions from multiple cells, hindering the discovery of cell type-specific spatial patterns of localization and expression. Here, we develop Robust Cell Type Decomposition (RCTD, https://github.com/dmcable/RCTD), a computational method that leverages cell type profiles learned from single-cell RNA sequencing data to decompose mixtures, such as those observed in spatial transcriptomic technologies. Our approach accounts for platform effects introduced by systematic technical variability inherent to different sequencing modalities. We demonstrate RCTD provides substantial improvement in cell type assignment in Slide-seq data by accurately reproducing known cell type and subtype localization patterns in the cerebellum and hippocampus. We further show the advantages of RCTD by its ability to detect mixtures and identify cell types on an assessment dataset. Finally, we show how RCTD’s recovery of cell type localization uniquely enables the discovery of genes within a cell type whose expression depends on spatial environment. Spatial mapping of cell types with RCTD has the potential to enable the definition of spatial components of cellular identity, uncovering new principles of cellular organization in biological tissue.
