## Supplementary Table 2 for "Robust decomposition of cell type mixtures in spatial transcriptomics"

CA3 Spatial Genes	pval (F test)	Astrocytes Coloc. Genes	pval (z test)
2010300C02Rik	1.00E-02	Pantr1	2.35E-09
2900026A02Rik	1.00E-02	Slc6a11	7.98E-08
A830018L16Rik	1.00E-02	Ppap2b	6.20E-05
Adck3	1.00E-02	Kcnj16	0.000367631
Add2	1.00E-02	Slc7a10	0.002205165
Arhgef28	1.00E-02	Ntsr2	0.002243047
Asic2	1.00E-02	Lgi4	0.002567088
Camk4	1.00E-02	Cldn10	0.007364513
Capn5	1.00E-02	Tril	0.01109683
Cdkl2	1.00E-02	Ddah1	0.011786963
Clmn	1.00E-02	Btbd17	0.012068174
Cpne7	1.00E-02	Cyp2j9	0.015615538
Cpne9	1.00E-02	Thrsp	0.01862894
Crim1	1.00E-02	Gfap	0.020192969
Crym	1.00E-02	Entpd2	0.02525931
Dab1	1.00E-02	Prodh	0.027738913
Ehd1	1.00E-02	Hbegf	0.028162607
Eif4b	1.00E-02	Acss1	0.03102098
Eps15	1.00E-02	Hes5	0.035508174
Flot2	1.00E-02	F3	0.037121385
Foxp1	1.00E-02	Slc27a1	0.040359359
Gda	1.00E-02	Nr2e1	0.046328836
Git1	1.00E-02	Dbx2	0.047673755
Gpatch11	1.00E-02
Inf2	1.00E-02
Large	1.00E-02
Lman2l	1.00E-02
Lmo4	1.00E-02
Mas1	1.00E-02
Mctp1	1.00E-02
Mrps23	1.00E-02
N4bp1	1.00E-02
Necab2	1.00E-02
Plch2	1.00E-02
Ptpn5	1.00E-02
Rasl11b	1.00E-02
Rgs14	1.00E-02
Rhot2	1.00E-02
Sart3	1.00E-02
Sec14l1	1.00E-02
Slc24a3	1.00E-02
Slc25a25	1.00E-02
Slc30a3	1.00E-02
Slc4a8	1.00E-02
Sms	1.00E-02
Spink8	1.00E-02
Tbc1d9b	1.00E-02
Tbcd	1.00E-02
Tmem191c	1.00E-02
Trim23	1.00E-02
Trps1	1.00E-02
Uhrf1bp1l	1.00E-02
Wipf3	1.00E-02
Zfp322a	1.00E-02
Zfp804a	1.00E-02
